# Bacterial origin of thymidylate and folate metabolism in Asgard Archaea

**DOI:** 10.1101/2021.12.15.472764

**Authors:** Jonathan Filée, Hubert F. Becker, Lucille Mellottee, Zhihui Li, Jean-Christophe Lambry, Ursula Liebl, Hannu Myllykallio

## Abstract

Little is known about the evolution and biosynthetic function of DNA precursor and the folate metabolism in the Asgard group of archaea. As Asgard occupy a key position in the archaeal and eukaryotic phylogenetic trees, we have exploited very recently emerged genome and metagenome sequence information to investigate these central metabolic pathways. Our genome-wide analyses revealed that the recently cultured Asgard archaeon *Candidatus* Prometheoarchaeum syntrophicum strain MK-D1 (*Psyn*) contains a complete folate-dependent network for the biosynthesis of DNA/RNA precursors, amino acids and syntrophic amino acid utilization. Altogether our experimental and computational data suggest that phylogenetic incongruences of functional folate-dependent enzymes from Asgard archaea reflect their persistent horizontal transmission from various bacterial groups, which has rewired the key metabolic reactions in an important and recently identified archaeal phylogenetic group. We also experimentally validated the functionality of the lateral gene transfer of *Psyn* thymidylate synthase ThyX. This enzyme uses bacterial-like folates efficiently and is inhibited by mycobacterial ThyX inhibitors. Our data raise the possibility that the thymidylate metabolism, required for *de novo* DNA synthesis, originated in bacteria and has been independently transferred to archaea and eukaryotes. In conclusion, our study has revealed that recent prevalent lateral gene transfer has markedly shaped the evolution of Asgard archaea by allowing them to adapt to specific ecological niches.
