## Supplementary table 1 for "Bacterial origin of thymidylate and folate metabolism in Asgard Archaea"

### Sheet: distribution of folate genes
Asgard phylum	Assembly name	Genbank ID	thyX	thyA	folA	MTHFS	folD	MTHFR	metH	FTHFS	purH
Hermod	Yap4.bin9.105	GCA_016840405.1	present
	Yap125.bin7.55	GCA_016840765.1	present
	Yap2000.bin3.35	GCA_016840595.1	present
	Yap2000.bin4.58	GCA_016840585.1	present
	YT_046	GCA_016840185.1	present
	YT1_014	GCA_016840065.1		partial		present	present
	YT2_032	GCA_016839805.1	present
	FT1_005	GCA_016839365.1	present
Hod	FT_5_011	GCA_016839515.1							present
	YT1_021	GCA_016840035.1							present
	YT1_039	GCA_016840025.1	present	present
	YT1_057	GCA_016839955.1		present			present		present
	YT2_065	GCA_016839785.1
	YT2_004	GCA_016839815.1							present
	YT5_036	GCA_016839665.1					present	present		present
	YT5_056	GCA_016839625.1					present	present		present
	FT_012	GCA_016839505.1		present
	YT_005	GCA_016840305.1					present
	YT_019	GCA_016840285.1					present	present
	YT_011	GCA_016840265.1								present
Bor	Yap2000.bin9.141	GCA_016840515.1		partial							present
	Yap200.bin8.146	GCA_016840645.1	present
Baldr	Yap30.bin9.72	GCA_016840515.1	partial	partial				partial
	Yap30.bin4.67	GCA_016840485.1	present
Gerd	FT2_001 k127	GCA_016839405.1	partial
	MP5_2_2012	GCA_016840905.1	partial						present
	MP5_1_791	GCA_016840945.1	partial						present
Wukong	Yap4.bin4.70	GCA_016840425.1		present			present				present
Kari	FT_008	GCA_016839545.1			present	present	present
Loki	Psyn	GCA_008000775.1	present		present	present	present	present	present	present	present
	AMARA_1	GCA_004524545.1		present		present				partial
	AMARA_1S	GCA_004524535.1	present	present			present				present
	AMARA_2S	GCA_004524495.1					present
	AMARA_3	GCA_004524455.1
	AMARA_5	GCA_004524705.1		present							present
	AMARA_5S	GCA_004524725.1	partial	present			present				present
	AMARA_7	GCA_004524515.1		present							present
	AS27yjCOA_147	GCA_012798355.1	partial	present	present	present	present		partial	partial
	B53_G9	GCA_003662865.1			partial	present	present	present	present	present
	BC1	GCA_008080765.1					present
	BC2	GCA_008080755.1		present			present				present
	BC3	GCA_008080735.1		present			present				present
	Bin_186	GCA_014729825.1		present		present	present				present
	Bin_204	GCA_014730165.1					present				present
	Bin_229	GCA_014730295.1		present			present				present
	Bin_342	GCA_014729055.1	partial	present			present		partial		present
	Bin_478	GCA_014730275.1		present						partial
	Bin_485	GCA_014728645.1		present							present
	CR_4	GCA_001940655.1		present		present	present			partial	present
	CSSed165cm_327R1	GCA_007133855.1									present
	das_tool.concoct.64	GCA_004526085.1
	DZG_bin1.240	GCA_011364925.1		present			present
	E29_bin63	GCA_004376705.1		present			present				present
	E44_bin85	GCA_004375715.1					present				present
	F3H4_C1357	GCA_009724705.1
	GC14_75	GCA_000986845.1		present
	Hel_238_bin105	GCA_013375475.1		present			present				present
	Hel_238_bin13	GCA_013375485.1	present	present			present				present
	Hel_238_bin90	GCA_013375495.1		present			present				present
	Loki_b31	GCA_005222975.1		present
	Loki_b32	GCA_005223125.1		present			present				present
	RBin_035	GCA_014730125.1		present			present				present
	RBin_111	GCA_014728035.1		present
	RBin_125	GCA_014729315.1		present	partial		present				present
	SZ_4_bin10.38	GCA_011365055.1		present		partial					present
	SZ_4_bin8.384	GCA_011364975.1		present			present				present
	TEKIR_1	GCA_004524265.1					present				present
	TEKIR_10	GCA_004524155.1
	TEKIR_13	GCA_004524035.1					present
	TEKIR_15	GCA_004524325.1									present
	TEKIR_18	GCA_004524645.1
	TEKIR_2	GCA_004524075.1									present
	TEKIR_21	GCA_004524425.1		present			present				present
	TEKIR_23	GCA_004524205.1								partial
	TEKIR_24	GCA_004524635.1		present
	TEKIR_4	GCA_004524185.1									present
	TEKIR_5	GCA_004524615.1					present				present
	TEKIR_5S	GCA_004524355.1		partial							present
	TEKIR_6S	GCA_004524385.1		present							present
	TEKIR_7S	GCA_004524255.1		present							present
	TEKIR_8	GCA_004524365.1		present
Odin	LCB4	GCA_001940665.1	present	partial
Hel	CR_Bin_097	GCA_013375455.1		present		partial	partial				present
	CR_Bin_143	GCA_013375405.1		present			present				present
	CR_Bin_291	GCA_013375355.1		present		partial	present				present
	Hel_GB_A	GCA_005191425.1		present		partial	present				present
	Hel_GB_B	GCA_005191415.1		present	partial		present				present
Thor	AB_25	GCA_013388835.1		present			present				present
	AMARA_2	GCA_013138615.1		present			present				present
	AMARA_4S	GCA_011776415.1	present
	AMARA_8	GCA_011775775.1		present
	B16_G1	GCA_011365025.1		present			present				present
	B29_G2	GCA_011364985.1		present			present				present
	B41_G1	GCA_011364905.1		present			present				present
	B59_G1	GCA_011039435.1		present			present				present
	B65_G9	GCA_008080745.1		present			present				present
	BC	GCA_004525645.1	present	present			present				present
	CS1-K087	GCA_004525575.1	partial	present			present
	CS3-K094	GCA_004524665.1	partial	present			present
	das_tool.mabin2.13	GCA_004524595.1		present			present				present
	das_tool.mabin2.25	GCA_004524565.1		present			present				present
	DZG_bin1.115	GCA_004524445.1		present			present
	E44_bin6	GCA_004524435.1
	E44_bin77	GCA_004524305.1					present				present
	GLR93	GCA_004524285.1					present				present
	HyVt-204	GCA_004524225.1
	L.E.AR.5	GCA_004524145.1		present			present				present
	M11T_1	GCA_004524055.1		present			present				present
	M8T_1	GCA_004376425.1		present			present				present
	M9T_1	GCA_004376265.1		present
	OWC2	GCA_003662835.1		present			present				present
	OWC3	GCA_003662815.1		present			present				present
	OWC5	GCA_003662805.1		present			present				present
	SMTZ-45	GCA_003662775.1		present							present
	SMTZ1-45	GCA_003662765.1		present			present				present
	SMTZ1-83	GCA_003345595.1		present			present
	SZ_4_bin10.233	GCA_003345555.1		present			present				present
	SZ_4_bin3.344	GCA_003345545.1	present	present			present				present
	TEKIR_12S	GCA_002825535.1		present			present				present
	TEKIR_14	GCA_002825515.1		present			present				present
	TEKIR_17	GCA_002825465.1
	TEKIR_22	GCA_001940705.1		present
	TEKIR_2S-1	GCA_001563465.1	partial				present				partial
	TEKIR_6	GCA_001563335.1
	TEKIR_7	GCA_001563325.1		present			present				present
Heimdall	AB_125	GCA_001940755.1	present	present			partial		present	partial
	AMARA_4	GCA_004524685.1					partial
	B18_G1	GCA_003662935.1		present
	B3_Heim	GCA_003144275.1		present
	B33_G2	GCA_003662885.1	present	present					present
	B5_G9	GCA_003662875.1	partial	present
	Bin_120	GCA_014730365.1	partial	present					present
	E29_bin46	GCA_004376735.1					partial
	E44_bin34	GCA_004376455.1	partial	present
	LC_2	GCA_001940725.1		present			partial			partial
	LC_3	GCA_001940645.1		present			partial		present	partial
	PL36323bin_28	GCA_011525205.1		present
	RS678	GCA_002728275.1
	SZ_4_bin2.246	GCA_011364965.1		present					present
	SZ_4_bin5.60	GCA_011364945.1	present	present
	TEKIR_3	GCA_004524125.1		present

### Sheet: potential gene transfers
	seqname	source	feature	start	end	score	strand	frame	gene_id	transcript_id	db_xref	gbkey	gene_biotype	locus_tag	old_locus_tag	inference	product	Present in Trial 01	Close_01	Distal_01	protein_id	transl_table	exon_number	gene	anticodon	transcript_biotype	note	functions	structural	responsible	partial	pseudo	missing	enables	internal	the	gene_synonym	part
45	NZ_CP042905.1	Protein Homology	CDS	15335	17002		+	0	DSAG12_RS00065	unassigned_transcript_12		CDS		DSAG12_RS00065		COORDINATES: similar to AA sequence:RefSeq:WP_010966477.1	formate--tetrahydrofolate ligase	TRUE	0	255.416	WP_147661168.1	11	1
53	NZ_CP042905.1	Protein Homology	CDS	18012	19574		-	0	DSAG12_RS00075	unassigned_transcript_14		CDS		DSAG12_RS00075		COORDINATES: protein motif:HMM:TIGR04105.1	4Fe-4S dicluster domain-containing protein	TRUE	0	153.179	WP_147661170.1	11	1
204	NZ_CP042905.1	Protein Homology	CDS	53646	54632		+	0	DSAG12_RS00250	unassigned_transcript_52		CDS		DSAG12_RS00250		COORDINATES: similar to AA sequence:RefSeq:WP_003514505.1	Gfo/Idh/MocA family oxidoreductase	TRUE	0	177.263	WP_147661203.1	11	1
324	NZ_CP042905.1	Protein Homology	CDS	82025	83203		+	0	DSAG12_RS00395	unassigned_transcript_82		CDS		DSAG12_RS00395		['COORDINATES: protein motif:HMM:NF012656.1', 'HMM:NF014789.1', 'HMM:NF014790.1']	acyl-CoA dehydrogenase family protein	TRUE	0	128.125	WP_147661231.1	11	1
328	NZ_CP042905.1	Protein Homology	CDS	83222	83650		+	0	DSAG12_RS00400	unassigned_transcript_83		CDS		DSAG12_RS00400		COORDINATES: similar to AA sequence:RefSeq:WP_008516545.1	MaoC family dehydratase	TRUE	0	162.483	WP_147661232.1	11	1
507	NZ_CP042905.1	Protein Homology	CDS	131100	133847		+	0	DSAG12_RS00625	unassigned_transcript_128		CDS		DSAG12_RS00625		COORDINATES: protein motif:HMM:NF004349.1	valine--tRNA ligase	TRUE	0	196.689	WP_147661274.1	11	1
774	NZ_CP042905.1	Protein Homology	CDS	216117	217847		-	0	DSAG12_RS00955	unassigned_transcript_195		CDS		DSAG12_RS00955		COORDINATES: similar to AA sequence:RefSeq:WP_020253519.1	aminotransferase class V-fold PLP-dependent enzyme	TRUE	0	156.956	WP_147661338.1	11	1
958	NZ_CP042905.1	Protein Homology	CDS	268458	268991		-	0	DSAG12_RS01185	unassigned_transcript_241		CDS		DSAG12_RS01185		COORDINATES: protein motif:HMM:NF024812.1	GNAT family N-acetyltransferase	TRUE	0	131.677	WP_147661384.1	11	1
1410	NZ_CP042905.1	Protein Homology	CDS	399559	400713		-	0	DSAG12_RS01740	unassigned_transcript_354		CDS		DSAG12_RS01740		COORDINATES: protein motif:HMM:NF003705.0	galactokinase	TRUE	0	167.317	WP_147661491.1	11	1
1790	NZ_CP042905.1	Protein Homology	CDS	494602	495636		+	0	DSAG12_RS02215	unassigned_transcript_449		CDS		DSAG12_RS02215		COORDINATES: similar to AA sequence:RefSeq:WP_013780601.1	acyl-CoA dehydratase activase	TRUE	0	206.358	WP_147661584.1	11	1
1866	NZ_CP042905.1	Protein Homology	CDS	514007	514720		-	0	DSAG12_RS02300	unassigned_transcript_468		CDS		DSAG12_RS02300		COORDINATES: protein motif:HMM:NF014961.1	methionine synthase	TRUE	0	121.523	WP_147661598.1	11	1
1870	NZ_CP042905.1	Protein Homology	CDS	514720	515580		-	0	DSAG12_RS02305	unassigned_transcript_469		CDS		DSAG12_RS02305		COORDINATES: similar to AA sequence:RefSeq:WP_013388842.1	methylenetetrahydrofolate reductase [NAD(P)H]	TRUE	0	201.888	WP_147661599.1	11	1	metF
1878	NZ_CP042905.1	Protein Homology	CDS	516199	518091		-	0	DSAG12_RS02315	unassigned_transcript_471		CDS		DSAG12_RS02315		COORDINATES: similar to AA sequence:RefSeq:WP_006562114.1	acetate--CoA ligase	TRUE	0	183.834	WP_147661601.1	11	1
1894	NZ_CP042905.1	Protein Homology	CDS	522213	523349		+	0	DSAG12_RS02335	unassigned_transcript_475		CDS		DSAG12_RS02335		COORDINATES: protein motif:HMM:NF001567.0	glycine cleavage system aminomethyltransferase GcvT	TRUE	0	156.946	WP_147661605.1	11	1	gcvT
1902	NZ_CP042905.1	Protein Homology	CDS	523889	525199		+	0	DSAG12_RS02345	unassigned_transcript_477		CDS		DSAG12_RS02345		COORDINATES: protein motif:HMM:NF001696.0	aminomethyl-transferring glycine dehydrogenase subunit GcvPA	TRUE	0	187.517	WP_147661606.1	11	1	gcvPA
1906	NZ_CP042905.1	Protein Homology	CDS	525202	526632		+	0	DSAG12_RS02350	unassigned_transcript_478		CDS		DSAG12_RS02350		COORDINATES: similar to AA sequence:RefSeq:WP_009610509.1	aminomethyl-transferring glycine dehydrogenase subunit GcvPB	TRUE	0	240.454	WP_147661607.1	11	1	gcvPB
1978	NZ_CP042905.1	Protein Homology	CDS	544683	546221		+	0	DSAG12_RS02440	unassigned_transcript_496		CDS		DSAG12_RS02440		COORDINATES: similar to AA sequence:RefSeq:WP_009632384.1	4-alpha-glucanotransferase	TRUE	0	181.083	WP_147661625.1	11	1	malQ
2006	NZ_CP042905.1	Protein Homology	CDS	553431	553724		+	0	DSAG12_RS02475	unassigned_transcript_503		CDS		DSAG12_RS02475		COORDINATES: similar to AA sequence:RefSeq:WP_013012948.1	cold shock domain-containing protein	TRUE	0	117.741	WP_147661632.1	11	1
2045	NZ_CP042905.1	Protein Homology	CDS	563753	564451		-	0	DSAG12_RS02525	unassigned_transcript_513		CDS		DSAG12_RS02525		COORDINATES: protein motif:HMM:NF001591.0	GTP cyclohydrolase II	TRUE	0	203.668	WP_147661641.1	11	1	ribA
2270	NZ_CP042905.1	Protein Homology	CDS	624918	625949		+	0	DSAG12_RS02810	unassigned_transcript_570		CDS		DSAG12_RS02810		COORDINATES: similar to AA sequence:RefSeq:WP_018589798.1	23S rRNA (adenine(2503)-C(2))-methyltransferase RlmN	TRUE	0	212.554	WP_147661694.1	11	1	rlmN
2274	NZ_CP042905.1	Protein Homology	CDS	626093	626755		+	0	DSAG12_RS02815	unassigned_transcript_571		CDS		DSAG12_RS02815		COORDINATES: similar to AA sequence:RefSeq:WP_012159594.1	['L-serine ammonia-lyase', 'iron-sulfur-dependent subunit beta']	TRUE	0	177.213	WP_147661695.1	11	1	sdaAB
2278	NZ_CP042905.1	Protein Homology	CDS	626751	627611		+	0	DSAG12_RS02820	unassigned_transcript_572		CDS		DSAG12_RS02820		COORDINATES: protein motif:HMM:TIGR00718.1	['L-serine ammonia-lyase', 'iron-sulfur-dependent', 'subunit alpha']	TRUE	0	160.249	WP_147661696.1	11	1	sdaAA
2294	NZ_CP042905.1	Protein Homology	CDS	630594	631049		-	0	DSAG12_RS02840	unassigned_transcript_576		CDS		DSAG12_RS02840		COORDINATES: protein motif:HMM:NF025054.1	GNAT family N-acetyltransferase	TRUE	0	122.245	WP_147661699.1	11	1
2321	NZ_CP042905.1	Protein Homology	CDS	635761	636702		+	0	DSAG12_RS02875	unassigned_transcript_583		CDS		DSAG12_RS02875		COORDINATES: similar to AA sequence:RefSeq:WP_004402508.1	3-methyl-2-oxobutanoate hydroxymethyltransferase	TRUE	0	209.078	WP_147661705.1	11	1	panB
2851	NZ_CP042905.1	Protein Homology	CDS	762667	763560		-	0	DSAG12_RS03535	unassigned_transcript_717		CDS		DSAG12_RS03535		COORDINATES: protein motif:HMM:TIGR02170.1	FAD-dependent thymidylate synthase	TRUE	0	154.637	WP_147661826.1	11	1	thyX
2887	NZ_CP042905.1	Protein Homology	CDS	773707	774216		+	0	DSAG12_RS03580	unassigned_transcript_726		CDS		DSAG12_RS03580		COORDINATES: protein motif:HMM:NF013375.1	shikimate kinase	TRUE	0	158.409	WP_147661835.1	11	1
3133	NZ_CP042905.1	Protein Homology	CDS	830506	830934		+	0	DSAG12_RS03890	unassigned_transcript_788		CDS		DSAG12_RS03890		COORDINATES: similar to AA sequence:RefSeq:WP_013823941.1	MaoC family dehydratase	TRUE	0	183.775	WP_147661895.1	11	1
3421	NZ_CP042905.1	Protein Homology	CDS	909610	910725		-	0	DSAG12_RS04245	unassigned_transcript_860		CDS		DSAG12_RS04245		COORDINATES: similar to AA sequence:RefSeq:WP_011344318.1	acyl-CoA dehydratase activase	TRUE	0	183.512	WP_147661962.1	11	1
3461	NZ_CP042905.1	Protein Homology	CDS	919598	920842		+	0	DSAG12_RS04295	unassigned_transcript_870		CDS		DSAG12_RS04295		COORDINATES: similar to AA sequence:RefSeq:WP_013018366.1	DUF2961 domain-containing protein	TRUE	0	134.025	WP_147661971.1	11	1
3880	NZ_CP042905.1	Protein Homology	CDS	1048373	1048885		+	0	DSAG12_RS04820	unassigned_transcript_975		CDS		DSAG12_RS04820		COORDINATES: similar to AA sequence:RefSeq:WP_002194812.1	DNA topology modulation protein	TRUE	0	191.483	WP_147662070.1	11	1
3888	NZ_CP042905.1	Protein Homology	CDS	1049640	1050593		-	0	DSAG12_RS04830	unassigned_transcript_977		CDS		DSAG12_RS04830		COORDINATES: protein motif:HMM:NF013413.1	membrane dipeptidase	TRUE	0	123.222	WP_147662072.1	11	1
4008	NZ_CP042905.1	Protein Homology	CDS	1081391	1082155		+	0	DSAG12_RS04980	unassigned_transcript_1007		CDS		DSAG12_RS04980		COORDINATES: protein motif:HMM:NF014590.1	DUF1295 domain-containing protein	TRUE	0	140.16	WP_147662102.1	11	1
4016	NZ_CP042905.1	Protein Homology	CDS	1083730	1084707		+	0	DSAG12_RS04990	unassigned_transcript_1009		CDS		DSAG12_RS04990		COORDINATES: similar to AA sequence:RefSeq:WP_012547461.1	aldo/keto reductase family protein	TRUE	0	203.438	WP_147662104.1	11	1
4097	NZ_CP042905.1	Protein Homology	CDS	1102902	1103732		-	0	DSAG12_RS05090	unassigned_transcript_1029		CDS		DSAG12_RS05090		COORDINATES: protein motif:HMM:NF012334.1	SDR family NAD(P)-dependent oxidoreductase	TRUE	0	131.283	WP_147662122.1	11	1
4213	NZ_CP042905.1	Protein Homology	CDS	1138162	1139034		+	0	DSAG12_RS05235	unassigned_transcript_1058		CDS		DSAG12_RS05235		COORDINATES: protein motif:HMM:NF013862.1	patatin-like phospholipase family protein	TRUE	0	156.771	WP_147662151.1	11	1
4288	NZ_CP042905.1	Protein Homology	CDS	1156621	1157610		-	0	DSAG12_RS05325	unassigned_transcript_1077		CDS		DSAG12_RS05325		COORDINATES: protein motif:HMM:NF000942.0	NAD(P)-dependent glycerol-3-phosphate dehydrogenase	TRUE	0	163.009	WP_147662167.1	11	1
4371	NZ_CP042905.1	Protein Homology	CDS	1182818	1183066		+	0	DSAG12_RS05435	unassigned_transcript_1098		CDS		DSAG12_RS05435		COORDINATES: similar to AA sequence:RefSeq:WP_013178602.1	cold-shock protein	TRUE	0	165.196	WP_147662188.1	11	1
4539	NZ_CP042905.1	Protein Homology	CDS	1228292	1228513		+	0	DSAG12_RS05640	unassigned_transcript_1140		CDS		DSAG12_RS05640		COORDINATES: similar to AA sequence:RefSeq:WP_019007351.1	sulfurtransferase TusA family protein	TRUE	0	202.428	WP_147662228.1	11	1
4855	NZ_CP042905.1	Protein Homology	CDS	1299713	1300120		-	0	DSAG12_RS06025	unassigned_transcript_1219		CDS		DSAG12_RS06025		COORDINATES: protein motif:HMM:NF024844.1	MaoC family dehydratase	TRUE	0	152.443	WP_147662304.1	11	1
4899	NZ_CP042905.1	Protein Homology	CDS	1310675	1311454		-	0	DSAG12_RS06080	unassigned_transcript_1230		CDS		DSAG12_RS06080		COORDINATES: protein motif:HMM:NF024109.1	alpha/beta hydrolase	TRUE	0	155.35	WP_147662315.1	11	1
5083	NZ_CP042905.1	Protein Homology	CDS	1360700	1361896		-	0	DSAG12_RS06305	unassigned_transcript_1276		CDS		DSAG12_RS06305		COORDINATES: protein motif:HMM:NF018004.1	DUF1015 domain-containing protein	TRUE	0	117.647	WP_147662360.1	11	1
5150	NZ_CP042905.1	Protein Homology	CDS	1377304	1378866		-	0	DSAG12_RS06395	unassigned_transcript_1293		CDS		DSAG12_RS06395		COORDINATES: similar to AA sequence:RefSeq:WP_014959050.1	L-aspartate oxidase	TRUE	0	170.624	WP_147662377.1	11	1	nadB
5210	NZ_CP042905.1	Protein Homology	CDS	1396614	1397096		-	0	DSAG12_RS06470	unassigned_transcript_1308		CDS		DSAG12_RS06470		COORDINATES: protein motif:HMM:NF001862.0	dUTP diphosphatase	TRUE	0	148.278	WP_147662392.1	11	1	dut
5222	NZ_CP042905.1	Protein Homology	CDS	1399008	1400912		-	0	DSAG12_RS06485	unassigned_transcript_1311		CDS		DSAG12_RS06485		COORDINATES: protein motif:HMM:TIGR00456.1	arginine--tRNA ligase	TRUE	0	137.573	WP_147662395.1	11	1	argS
5354	NZ_CP042905.1	Protein Homology	CDS	1433805	1434590		+	0	DSAG12_RS06645	unassigned_transcript_1344		CDS		DSAG12_RS06645		COORDINATES: similar to AA sequence:RefSeq:WP_018206449.1	nitroreductase family protein	TRUE	0	143.736	WP_147662425.1	11	1
5539	NZ_CP042905.1	Protein Homology	CDS	1475236	1475787		-	0	DSAG12_RS06870	unassigned_transcript_1390		CDS		DSAG12_RS06870		COORDINATES: protein motif:HMM:NF012360.1	gamma carbonic anhydrase family protein	TRUE	0	127.912	WP_147662468.1	11	1
5843	NZ_CP042905.1	Protein Homology	CDS	1555208	1556125		+	0	DSAG12_RS07240	unassigned_transcript_1466		CDS		DSAG12_RS07240		COORDINATES: similar to AA sequence:RefSeq:WP_008909281.1	alpha/beta hydrolase	TRUE	0	184.037	WP_147662538.1	11	1
5974	NZ_CP042905.1	Protein Homology	CDS	1590834	1592606		+	0	DSAG12_RS07400	unassigned_transcript_1499		CDS		DSAG12_RS07400		COORDINATES: similar to AA sequence:RefSeq:WP_005588198.1	ABC transporter ATP-binding protein/permease	TRUE	0	235.619	WP_147662569.1	11	1
6174	NZ_CP042905.1	Protein Homology	CDS	1644070	1645254		-	0	DSAG12_RS07650	unassigned_transcript_1549		CDS		DSAG12_RS07650		COORDINATES: similar to AA sequence:RefSeq:WP_018452611.1	phosphoribosylformylglycinamidine cyclo-ligase	TRUE	0	256.827	WP_147662619.1	11	1
6250	NZ_CP042905.1	Protein Homology	CDS	1663441	1665303		-	0	DSAG12_RS07745	unassigned_transcript_1568		CDS		DSAG12_RS07745		COORDINATES: similar to AA sequence:RefSeq:WP_007059763.1	ABC transporter ATP-binding protein/permease	TRUE	0	261.563	WP_147662637.1	11	1
6254	NZ_CP042905.1	Protein Homology	CDS	1665303	1667555		-	0	DSAG12_RS07750	unassigned_transcript_1569		CDS		DSAG12_RS07750		COORDINATES: similar to AA sequence:RefSeq:WP_014063657.1	ABC transporter ATP-binding protein/permease	TRUE	0	219.045	WP_147662638.1	11	1
6346	NZ_CP042905.1	Protein Homology	CDS	1689845	1691143		+	0	DSAG12_RS07865	unassigned_transcript_1592		CDS		DSAG12_RS07865		COORDINATES: similar to AA sequence:RefSeq:WP_000349814.1	serine hydroxymethyltransferase	TRUE	0	237.836	WP_147662661.1	11	1
6462	NZ_CP042905.1	Protein Homology	CDS	1725324	1725977		-	0	DSAG12_RS08015	unassigned_transcript_1621		CDS		DSAG12_RS08015		COORDINATES: similar to AA sequence:RefSeq:WP_008679176.1	YggS family pyridoxal phosphate-dependent enzyme	TRUE	0	185.344	WP_147662691.1	11	1
6486	NZ_CP042905.1	Protein Homology	CDS	1731149	1732102		+	0	DSAG12_RS08045	unassigned_transcript_1627		CDS		DSAG12_RS08045		COORDINATES: similar to AA sequence:RefSeq:WP_014681172.1	threonine/serine dehydratase	TRUE	0	226.815	WP_147662697.1	11	1
6518	NZ_CP042905.1	Protein Homology	CDS	1739278	1740864		-	0	DSAG12_RS08085	unassigned_transcript_1635		CDS		DSAG12_RS08085		COORDINATES: similar to AA sequence:RefSeq:WP_017852805.1	glycerol kinase	TRUE	0	144.739	WP_147662705.1	11	1
6578	NZ_CP042905.1	Protein Homology	CDS	1752605	1754755		-	0	DSAG12_RS08160	unassigned_transcript_1650		CDS		DSAG12_RS08160		['COORDINATES: protein motif:HMM:NF013126.1', 'HMM:NF014026.1', 'HMM:NF025668.1']	glycoside hydrolase family 3 C-terminal domain-containing protein	TRUE	0	138.618	WP_147662719.1	11	1
6630	NZ_CP042905.1	Protein Homology	CDS	1766638	1767966		+	0	DSAG12_RS08225	unassigned_transcript_1663		CDS		DSAG12_RS08225		COORDINATES: similar to AA sequence:RefSeq:WP_014455371.1	NCS2 family permease	TRUE	0	181.961	WP_147662732.1	11	1
6842	NZ_CP042905.1	Protein Homology	CDS	1823784	1824173		+	0	DSAG12_RS08495	unassigned_transcript_1716		CDS		DSAG12_RS08495		COORDINATES: similar to AA sequence:RefSeq:WP_012579419.1	carboxymuconolactone decarboxylase family protein	TRUE	0	210.7	WP_147662783.1	11	1
6870	NZ_CP042905.1	Protein Homology	CDS	1830605	1831294		+	0	DSAG12_RS08530	unassigned_transcript_1723		CDS		DSAG12_RS08530		COORDINATES: protein motif:HMM:TIGR04001.1	bacillithiol biosynthesis deacetylase BshB1	TRUE	0	145.487	WP_147662790.1	11	1	bshB1
6934	NZ_CP042905.1	Protein Homology	CDS	1860431	1861918		+	0	DSAG12_RS08610	unassigned_transcript_1739		CDS		DSAG12_RS08610		['COORDINATES: protein motif:HMM:NF013434.1', 'HMM:NF016230.1']	NAD(P)/FAD-dependent oxidoreductase	TRUE	0	166.376	WP_147662806.1	11	1
6938	NZ_CP042905.1	Protein Homology	CDS	1861934	1863277		+	0	DSAG12_RS08615	unassigned_transcript_1740		CDS		DSAG12_RS08615		COORDINATES: similar to AA sequence:RefSeq:WP_005915805.1	FAD-dependent oxidoreductase	TRUE	0	196.909	WP_147662807.1	11	1
7034	NZ_CP042905.1	Protein Homology	CDS	1885800	1887674		-	0	DSAG12_RS08735	unassigned_transcript_1764		CDS		DSAG12_RS08735		['COORDINATES: protein motif:HMM:NF012906.1', 'HMM:NF014850.1', 'HMM:NF014851.1']	beta-galactosidase	TRUE	0	173.519	WP_147662830.1	11	1
7173	NZ_CP042905.1	Protein Homology	CDS	1921291	1921842		+	0	DSAG12_RS08905	unassigned_transcript_1799		CDS		DSAG12_RS08905		COORDINATES: similar to AA sequence:RefSeq:WP_005772584.1	GTP cyclohydrolase I FolE	TRUE	0	254.479	WP_147662863.1	11	1	folE
7277	NZ_CP042905.1	Protein Homology	CDS	1947134	1947778		+	0	DSAG12_RS09035	unassigned_transcript_1825		CDS		DSAG12_RS09035		COORDINATES: similar to AA sequence:RefSeq:WP_013008817.1	ribulose-phosphate 3-epimerase	TRUE	0	238.408	WP_147662888.1	11	1	rpe
7445	NZ_CP042905.1	Protein Homology	CDS	1991256	1992023		-	0	DSAG12_RS09245	unassigned_transcript_1867		CDS		DSAG12_RS09245		COORDINATES: protein motif:HMM:NF012745.1	glycosyltransferase	TRUE	0	158.433	WP_147662926.1	11	1
7648	NZ_CP042905.1	Protein Homology	CDS	2054444	2055442		-	0	DSAG12_RS09500	unassigned_transcript_1918		CDS		DSAG12_RS09500		COORDINATES: similar to AA sequence:RefSeq:WP_014295640.1	type I glyceraldehyde-3-phosphate dehydrogenase	TRUE	0	236.432	WP_147662974.1	11	1	gap
7676	NZ_CP042905.1	Protein Homology	CDS	2065969	2066202		+	0	DSAG12_RS09535	unassigned_transcript_1925		CDS		DSAG12_RS09535		COORDINATES: similar to AA sequence:RefSeq:WP_011417691.1	NifU family protein	TRUE	0	248.358	WP_147662981.1	11	1
8002	NZ_CP042905.1	Protein Homology	CDS	2164344	2167322		+	0	DSAG12_RS09945	unassigned_transcript_2007		CDS		DSAG12_RS09945		COORDINATES: protein motif:HMM:NF013491.1	hypothetical protein	TRUE	0	123.372	WP_147663057.1	11	1
8201	NZ_CP042905.1	Protein Homology	CDS	2227295	2228119		-	0	DSAG12_RS10195	unassigned_transcript_2057		CDS		DSAG12_RS10195		COORDINATES: similar to AA sequence:RefSeq:WP_012548357.1	serine O-acetyltransferase	TRUE	0	182.447	WP_147663106.1	11	1	cysE
8277	NZ_CP042905.1	Protein Homology	CDS	2245109	2245906		-	0	DSAG12_RS10285	unassigned_transcript_2076		CDS		DSAG12_RS10285		COORDINATES: similar to AA sequence:RefSeq:WP_013638193.1	triose-phosphate isomerase	TRUE	0	176.957	WP_147663124.1	11	1	tpiA
8329	NZ_CP042905.1	Protein Homology	CDS	2260048	2260746		-	0	DSAG12_RS10350	unassigned_transcript_2089		CDS		DSAG12_RS10350		COORDINATES: similar to AA sequence:RefSeq:WP_005487686.1	hemolysin III family protein	TRUE	0	164.389	WP_147663137.1	11	1
8421	NZ_CP042905.1	Protein Homology	CDS	2281706	2283511		-	0	DSAG12_RS10465	unassigned_transcript_2112		CDS		DSAG12_RS10465		['COORDINATES: protein motif:HMM:NF012235.1', 'HMM:NF012869.1']	ABC transporter ATP-binding protein/permease	TRUE	0	133.895	WP_147663159.1	11	1
8473	NZ_CP042905.1	Protein Homology	CDS	2294789	2295370		-	0	DSAG12_RS10525	unassigned_transcript_2125		CDS		DSAG12_RS10525		COORDINATES: similar to AA sequence:RefSeq:WP_016875147.1	hypothetical protein	TRUE	0	194.511	WP_147663170.1	11	1
8777	NZ_CP042905.1	Protein Homology	CDS	2384755	2385708		-	0	DSAG12_RS10900	unassigned_transcript_2201		CDS		DSAG12_RS10900		COORDINATES: protein motif:HMM:NF009251.0	phosphoribosylaminoimidazolesuccinocarboxamide synthase	TRUE	0	177.936	WP_147663252.1	11	1
8885	NZ_CP042905.1	Protein Homology	CDS	2411784	2412887		+	0	DSAG12_RS11035	unassigned_transcript_2228		CDS		DSAG12_RS11035		['COORDINATES: protein motif:HMM:NF006421.0', 'HMM:NF013939.1']	bifunctional 3-deoxy-7-phosphoheptulonate synthase/chorismate mutase	TRUE	0	168.576	WP_147663277.1	11	1
8889	NZ_CP042905.1	Protein Homology	CDS	2412991	2414091		+	0	DSAG12_RS11040	unassigned_transcript_2229		CDS		DSAG12_RS11040		COORDINATES: protein motif:HMM:TIGR01357.1	3-dehydroquinate synthase	TRUE	0	149.549	WP_147663278.1	11	1	aroB
8901	NZ_CP042905.1	Protein Homology	CDS	2416891	2417736		+	0	DSAG12_RS11055	unassigned_transcript_2232		CDS		DSAG12_RS11055		COORDINATES: similar to AA sequence:RefSeq:WP_004038019.1	MoxR family ATPase	TRUE	0	242.713	WP_147663280.1	11	1
8905	NZ_CP042905.1	GeneMarkS-2+	CDS	2417775	2418950		+	0	DSAG12_RS11060	unassigned_transcript_2233		CDS		DSAG12_RS11060		COORDINATES: ab initio prediction:GeneMarkS-2+	VWA containing CoxE family protein	TRUE	0	164.074	WP_147663281.1	11	1
9409	NZ_CP042905.1	Protein Homology	CDS	2568272	2568958		+	0	DSAG12_RS11690	unassigned_transcript_2359		CDS		DSAG12_RS11690		COORDINATES: similar to AA sequence:RefSeq:WP_008425171.1	orotate phosphoribosyltransferase	TRUE	0	210.171	WP_147663403.1	11	1	pyrE
9529	NZ_CP042905.1	Protein Homology	CDS	2596366	2597397		-	0	DSAG12_RS11840	unassigned_transcript_2389		CDS		DSAG12_RS11840		COORDINATES: similar to AA sequence:RefSeq:WP_011967910.1	NADPH dehydrogenase	TRUE	0	168.489	WP_147663432.1	11	1
9713	NZ_CP042905.1	Protein Homology	CDS	2645097	2646098		+	0	DSAG12_RS12065	unassigned_transcript_2435		CDS		DSAG12_RS12065		COORDINATES: protein motif:HMM:TIGR02127.1	orotidine-5'-phosphate decarboxylase	TRUE	0	126.904	WP_147663477.1	11	1	pyrF
9869	NZ_CP042905.1	Protein Homology	CDS	2695782	2696525		+	0	DSAG12_RS12260	unassigned_transcript_2474		CDS		DSAG12_RS12260		COORDINATES: similar to AA sequence:RefSeq:WP_003391786.1	class I SAM-dependent methyltransferase	TRUE	0	154.71	WP_147663546.1	11	1
10257	NZ_CP042905.1	Protein Homology	CDS	2806629	2807123		+	0	DSAG12_RS12735	unassigned_transcript_2571		CDS		DSAG12_RS12735		COORDINATES: similar to AA sequence:RefSeq:WP_013008145.1	flavin reductase family protein	TRUE	0	193.132	WP_147663674.1	11	1
10817	NZ_CP042905.1	Protein Homology	CDS	2970866	2972167		-	0	DSAG12_RS13410	unassigned_transcript_2711		CDS		DSAG12_RS13410		COORDINATES: similar to AA sequence:RefSeq:WP_006919154.1	kynureninase	TRUE	0	203.111	WP_147663806.1	11	1	kynU
11024	NZ_CP042905.1	Protein Homology	CDS	3025090	3025638		+	0	DSAG12_RS13665	unassigned_transcript_2763		CDS		DSAG12_RS13665		COORDINATES: protein motif:HMM:NF024698.1	GNAT family N-acetyltransferase	TRUE	0	119.228	WP_147663854.1	11	1
11100	NZ_CP042905.1	Protein Homology	CDS	3042616	3045093		-	0	DSAG12_RS13760	unassigned_transcript_2782		CDS		DSAG12_RS13760		COORDINATES: similar to AA sequence:RefSeq:WP_014314428.1	CoA-disulfide reductase	TRUE	0	243.887	WP_147663873.1	11	1
11247	NZ_CP042905.1	Protein Homology	CDS	3092803	3093264		+	0	DSAG12_RS13945	unassigned_transcript_2819		CDS		DSAG12_RS13945		COORDINATES: similar to AA sequence:RefSeq:WP_007643018.1	DUF4442 domain-containing protein	TRUE	0	174.057	WP_147663907.1	11	1
11279	NZ_CP042905.1	Protein Homology	CDS	3100497	3101027		+	0	DSAG12_RS13980	unassigned_transcript_2827		CDS		DSAG12_RS13980		['COORDINATES: protein motif:HMM:NF014821.1', 'HMM:NF024242.1']	helix-turn-helix domain-containing protein	TRUE	0	141.412	WP_147663914.1	11	1
11303	NZ_CP042905.1	Protein Homology	CDS	3106976	3107863		-	0	DSAG12_RS14010	unassigned_transcript_2833		CDS		DSAG12_RS14010		COORDINATES: similar to AA sequence:RefSeq:WP_020612834.1	NAD(P)-dependent oxidoreductase	TRUE	0	221.695	WP_147663920.1	11	1
11379	NZ_CP042905.1	Protein Homology	CDS	3125014	3126816		-	0	DSAG12_RS14105	unassigned_transcript_2852		CDS		DSAG12_RS14105		['COORDINATES: protein motif:HMM:NF012235.1', 'HMM:NF012869.1']	ABC transporter ATP-binding protein/permease	TRUE	0	151	WP_147663939.1	11	1
11383	NZ_CP042905.1	Protein Homology	CDS	3126820	3128652		-	0	DSAG12_RS14110	unassigned_transcript_2853		CDS		DSAG12_RS14110		['COORDINATES: protein motif:HMM:NF012235.1', 'HMM:NF012869.1']	ABC transporter ATP-binding protein/permease	TRUE	0	136.338	WP_147663940.1	11	1
11527	NZ_CP042905.1	Protein Homology	CDS	3173453	3173953		-	0	DSAG12_RS14285	unassigned_transcript_2889		CDS		DSAG12_RS14285		COORDINATES: protein motif:HMM:NF015999.1	prolyl-tRNA synthetase associated domain-containing protein	TRUE	0	129.371	WP_147663974.1	11	1
11655	NZ_CP042905.1	Protein Homology	CDS	3218065	3219381		+	0	DSAG12_RS14445	unassigned_transcript_2921		CDS		DSAG12_RS14445		COORDINATES: similar to AA sequence:RefSeq:WP_008907502.1	adenylosuccinate synthase	TRUE	0	181.249	WP_147664005.1	11	1
11751	NZ_CP042905.1	Protein Homology	CDS	3243343	3243936		+	0	DSAG12_RS14565	unassigned_transcript_2945		CDS		DSAG12_RS14565		COORDINATES: protein motif:HMM:NF013539.1	SIS domain-containing protein	TRUE	0	132.509	WP_147664028.1	11	1
11919	NZ_CP042905.1	Protein Homology	CDS	3292162	3292851		+	0	DSAG12_RS14775	unassigned_transcript_2987		CDS		DSAG12_RS14775		COORDINATES: similar to AA sequence:RefSeq:WP_014679633.1	DNA alkylation repair protein	TRUE	0	181.781	WP_147664067.1	11	1
11935	NZ_CP042905.1	Protein Homology	CDS	3296473	3296826		-	0	DSAG12_RS14795	unassigned_transcript_2991		CDS		DSAG12_RS14795		COORDINATES: similar to AA sequence:RefSeq:WP_015261122.1	nitrous oxide-stimulated promoter family protein	TRUE	0	178.744	WP_147664071.1	11	1
12171	NZ_CP042905.1	Protein Homology	CDS	3362762	3363508		-	0	DSAG12_RS15075	unassigned_transcript_3050		CDS		DSAG12_RS15075		COORDINATES: protein motif:HMM:NF012933.1	A/G-specific adenine glycosylase	TRUE	0	174.124	WP_147664124.1	11	1
12183	NZ_CP042905.1	Protein Homology	CDS	3365141	3365716		+	0	DSAG12_RS15090	unassigned_transcript_3053		CDS		DSAG12_RS15090		COORDINATES: protein motif:HMM:NF024812.1	GNAT family N-acetyltransferase	TRUE	0	160.361	WP_147664127.1	11	1
12433	NZ_CP042905.1	Protein Homology	CDS	3440300	3441481		-	0	DSAG12_RS15400	unassigned_transcript_3116		CDS		DSAG12_RS15400		COORDINATES: similar to AA sequence:RefSeq:WP_018361026.1	aminotransferase class I/II-fold pyridoxal phosphate-dependent enzyme	TRUE	0	217.321	WP_147664183.1	11	1
12457	NZ_CP042905.1	Protein Homology	CDS	3446497	3447060		-	0	DSAG12_RS15430	unassigned_transcript_3122		CDS		DSAG12_RS15430		COORDINATES: similar to AA sequence:RefSeq:WP_016129672.1	AAA family ATPase	TRUE	0	184.169	WP_147664189.1	11	1
12688	NZ_CP042905.1	Protein Homology	CDS	3514136	3514387		+	0	DSAG12_RS15710	unassigned_transcript_3180		CDS		DSAG12_RS15710		COORDINATES: similar to AA sequence:RefSeq:WP_014856016.1	cold-shock protein	TRUE	0	143.367	WP_147664243.1	11	1
12946	NZ_CP042905.1	Protein Homology	CDS	3590612	3591499		-	0	DSAG12_RS16030	unassigned_transcript_3245		CDS		DSAG12_RS16030		COORDINATES: protein motif:HMM:NF014871.1	5'-nucleotidase C-terminal domain-containing protein	TRUE	0	123.361	WP_147664303.1	11	1
13034	NZ_CP042905.1	Protein Homology	CDS	3619981	3620760		+	0	DSAG12_RS16135	unassigned_transcript_3267		CDS		DSAG12_RS16135		COORDINATES: protein motif:HMM:NF018649.1	DUF1295 domain-containing protein	TRUE	0	146.58	WP_147664323.1	11	1
13050	NZ_CP042905.1	Protein Homology	CDS	3624492	3625358		-	0	DSAG12_RS16155	unassigned_transcript_3271		CDS		DSAG12_RS16155		COORDINATES: protein motif:HMM:NF013862.1	patatin family protein	TRUE	0	173.893	WP_147664327.1	11	1
13058	NZ_CP042905.1	Protein Homology	CDS	3627612	3629567		-	0	DSAG12_RS16165	unassigned_transcript_3273		CDS		DSAG12_RS16165		COORDINATES: similar to AA sequence:RefSeq:WP_017310989.1	transketolase	TRUE	0	122.315	WP_147664329.1	11	1
13238	NZ_CP042905.1	Protein Homology	CDS	3677011	3678507		+	0	DSAG12_RS16385	unassigned_transcript_3318		CDS		DSAG12_RS16385		COORDINATES: protein motif:HMM:NF005059.0	dihydrolipoyl dehydrogenase	TRUE	0	137.599	WP_147664373.1	11	1	lpdA
13258	NZ_CP042905.1	Protein Homology	CDS	3685155	3685928		-	0	DSAG12_RS16410	unassigned_transcript_3323		CDS		DSAG12_RS16410		COORDINATES: similar to AA sequence:RefSeq:WP_008679369.1	3-ketoacyl-ACP reductase	TRUE	0	208.299	WP_147664378.1	11	1
13278	NZ_CP042905.1	Protein Homology	CDS	3691071	3692105		+	0	DSAG12_RS16435	unassigned_transcript_3328		CDS		DSAG12_RS16435		COORDINATES: similar to AA sequence:RefSeq:WP_018204960.1	sugar kinase	TRUE	0	212.85	WP_147664383.1	11	1
13414	NZ_CP042905.1	Protein Homology	CDS	3728740	3729867		-	0	DSAG12_RS16605	unassigned_transcript_3362		CDS		DSAG12_RS16605		COORDINATES: similar to AA sequence:RefSeq:WP_015434113.1	glycosyl hydrolase	TRUE	0	166.634	WP_147664416.1	11	1
13566	NZ_CP042905.1	Protein Homology	CDS	3766793	3767041		-	0	DSAG12_RS16795	unassigned_transcript_3400		CDS		DSAG12_RS16795		COORDINATES: similar to AA sequence:RefSeq:WP_013178566.1	cold-shock protein	TRUE	0	168.348	WP_147664451.1	11	1
13630	NZ_CP042905.1	Protein Homology	CDS	3780084	3781598		-	0	DSAG12_RS16875	unassigned_transcript_3416		CDS		DSAG12_RS16875		COORDINATES: similar to AA sequence:RefSeq:WP_012377150.1	DUF1846 domain-containing protein	TRUE	0	231.693	WP_147664467.1	11	1
13662	NZ_CP042905.1	Protein Homology	CDS	3787472	3788329		+	0	DSAG12_RS16915	unassigned_transcript_3424		CDS		DSAG12_RS16915		COORDINATES: protein motif:HMM:NF024950.1	SDR family oxidoreductase	TRUE	0	145.966	WP_147664474.1	11	1
13710	NZ_CP042905.1	Protein Homology	CDS	3799379	3800569		-	0	DSAG12_RS16975	unassigned_transcript_3436		CDS		DSAG12_RS16975		COORDINATES: similar to AA sequence:RefSeq:WP_014552307.1	electron transfer flavoprotein subunit alpha	TRUE	0	155.537	WP_147664485.1	11	1
13714	NZ_CP042905.1	Protein Homology	CDS	3800574	3801356		-	0	DSAG12_RS16980	unassigned_transcript_3437		CDS		DSAG12_RS16980		COORDINATES: similar to AA sequence:RefSeq:WP_014553695.1	electron transfer flavoprotein subunit beta/FixA family protein	TRUE	0	169.191	WP_147664486.1	11	1
13778	NZ_CP042905.1	Protein Homology	CDS	3815187	3816386		-	0	DSAG12_RS17065	unassigned_transcript_3453		CDS		DSAG12_RS17065		COORDINATES: similar to AA sequence:RefSeq:WP_006968775.1	anaerobic nitric oxide reductase flavorubredoxin	TRUE	0	247.355	WP_147664502.1	11	1
13810	NZ_CP042905.1	Protein Homology	CDS	3821996	3822760		-	0	DSAG12_RS17105	unassigned_transcript_3461		CDS		DSAG12_RS17105		COORDINATES: similar to AA sequence:RefSeq:WP_007418748.1	class I SAM-dependent methyltransferase	TRUE	0	200.15	WP_147664510.1	11	1
13914	NZ_CP042905.1	Protein Homology	CDS	3857059	3857421		-	0	DSAG12_RS17235	unassigned_transcript_3487		CDS		DSAG12_RS17235		COORDINATES: similar to AA sequence:RefSeq:WP_011433098.1	roadblock/LC7 domain-containing protein	TRUE	0	157.512	WP_147664535.1	11	1
13950	NZ_CP042905.1	Protein Homology	CDS	3864277	3864831		+	0	DSAG12_RS17280	unassigned_transcript_3496		CDS		DSAG12_RS17280		COORDINATES: protein motif:HMM:NF024812.1	GNAT family N-acetyltransferase	TRUE	0	117.047	WP_147664544.1	11	1
14018	NZ_CP042905.1	Protein Homology	CDS	3887331	3888140		+	0	DSAG12_RS17365	unassigned_transcript_3513		CDS		DSAG12_RS17365		COORDINATES: similar to AA sequence:RefSeq:WP_008187541.1	HAD-IIB family hydrolase	TRUE	0	184.821	WP_147664561.1	11	1
14609	NZ_CP042905.1	Protein Homology	CDS	4081567	4083201		+	0	DSAG12_RS18095	unassigned_transcript_3661		CDS		DSAG12_RS18095		COORDINATES: protein motif:HMM:NF002049.0	bifunctional phosphoribosylaminoimidazolecarboxamide formyltransferase/IMP cyclohydrolase	TRUE	0	119.617	WP_147664706.1	11	1	purH
14661	NZ_CP042905.1	Protein Homology	CDS	4092740	4093804		-	0	DSAG12_RS18160	unassigned_transcript_3674		CDS		DSAG12_RS18160		COORDINATES: similar to AA sequence:RefSeq:WP_015557355.1	branched-chain amino acid aminotransferase	TRUE	0	227.177	WP_147664719.1	11	1
14969	NZ_CP042905.1	Protein Homology	CDS	4180606	4181373		-	0	DSAG12_RS18545	unassigned_transcript_3751		CDS		DSAG12_RS18545		COORDINATES: similar to AA sequence:RefSeq:WP_020025599.1	['N(G)', 'N(G)-dimethylarginine dimethylaminohydrolase']	TRUE	0	213.499	WP_147664789.1	11	1
15117	NZ_CP042905.1	Protein Homology	CDS	4222975	4224255		+	0	DSAG12_RS18730	unassigned_transcript_3788		CDS		DSAG12_RS18730		COORDINATES: protein motif:HMM:NF033504.1	nickel-dependent lactate racemase	TRUE	0	123.252	WP_147664825.1	11	1	larA
15596	NZ_CP042905.1	Protein Homology	CDS	4356286	4357524		-	0	DSAG12_RS19320	unassigned_transcript_3908		CDS		DSAG12_RS19320		COORDINATES: similar to AA sequence:RefSeq:WP_013174651.1	thiolase family protein	TRUE	0	163.83	WP_147665005.1	11	1
15687	NZ_CP042905.1	Protein Homology	CDS	4383637	4384401		-	0	DSAG12_RS19435	unassigned_transcript_3931		CDS		DSAG12_RS19435		COORDINATES: protein motif:HMM:NF025054.1	GNAT family N-acetyltransferase	TRUE	0	153.221	WP_147665059.1	11	1
15743	NZ_CP042905.1	Protein Homology	CDS	4399258	4400163		+	0	DSAG12_RS19505	unassigned_transcript_3945		CDS		DSAG12_RS19505		COORDINATES: protein motif:HMM:NF023568.1	alpha/beta hydrolase	TRUE	0	132.909	WP_147665088.1	11	1
1862	NZ_CP042905.1	Protein Homology	CDS	511645	513966		-	0	DSAG12_RS02295	unassigned_transcript_467		CDS		DSAG12_RS02295		COORDINATES: similar to AA sequence:RefSeq:WP_006354362.1	homocysteine S-methyltransferase family protein	TRUE	0	231.272	WP_147665170.1	11	1
1898	NZ_CP042905.1	Protein Homology	CDS	523430	523804		+	0	DSAG12_RS02340	unassigned_transcript_476		CDS		DSAG12_RS02340		COORDINATES: similar to AA sequence:RefSeq:WP_013464091.1	glycine cleavage system protein GcvH	TRUE	0	242.154	WP_147665172.1	11	1	gcvH
3449	NZ_CP042905.1	Protein Homology	CDS	915854	916687		+	0	DSAG12_RS04280	unassigned_transcript_867		CDS		DSAG12_RS04280		COORDINATES: similar to AA sequence:RefSeq:WP_020612834.1	NAD(P)-dependent oxidoreductase	TRUE	0	186.045	WP_147665188.1	11	1
3821	NZ_CP042905.1	Protein Homology	CDS	1032728	1033633		-	0	DSAG12_RS04745	unassigned_transcript_960		CDS		DSAG12_RS04745		COORDINATES: similar to AA sequence:RefSeq:WP_015030495.1	SGNH/GDSL hydrolase family protein	TRUE	0	137.924	WP_147665199.1	11	1
8781	NZ_CP042905.1	Protein Homology	CDS	2385764	2386081		-	0	DSAG12_RS10905	unassigned_transcript_2202		CDS		DSAG12_RS10905		COORDINATES: similar to AA sequence:RefSeq:WP_020166616.1	nucleotide pyrophosphohydrolase	TRUE	0	169.561	WP_147665242.1	11	1
11235	NZ_CP042905.1	Protein Homology	CDS	3089755	3089997		+	0	DSAG12_RS13930	unassigned_transcript_2816		CDS		DSAG12_RS13930		COORDINATES: similar to AA sequence:RefSeq:WP_009780671.1	AbrB/MazE/SpoVT family DNA-binding domain-containing protein	TRUE	0	152.17	WP_147665270.1	11	1
11467	NZ_CP042905.1	Protein Homology	CDS	3149461	3150384		-	0	DSAG12_RS14210	unassigned_transcript_2874		CDS		DSAG12_RS14210		COORDINATES: similar to AA sequence:RefSeq:WP_012097150.1	FAD-dependent oxidoreductase	TRUE	0	177.31	WP_147665272.1	11	1
12187	NZ_CP042905.1	Protein Homology	CDS	3365784	3367043		+	0	DSAG12_RS15095	unassigned_transcript_3054		CDS		DSAG12_RS15095		COORDINATES: similar to AA sequence:RefSeq:WP_013297348.1	peptidase T	TRUE	0	201.011	WP_147665287.1	11	1	pepT
12262	NZ_CP042905.1	Protein Homology	CDS	3385261	3385557		-	0	DSAG12_RS15190	unassigned_transcript_3073		CDS		DSAG12_RS15190		COORDINATES: similar to AA sequence:RefSeq:WP_017798378.1	MGMT family protein	TRUE	0	241.168	WP_147665289.1	11	1
12346	NZ_CP042905.1	Protein Homology	CDS	3412302	3413294		+	0	DSAG12_RS15295	unassigned_transcript_3094		CDS		DSAG12_RS15295		COORDINATES: similar to AA sequence:RefSeq:WP_015326158.1	ATP-binding cassette domain-containing protein	TRUE	0	178.545	WP_147665290.1	11	1
12998	NZ_CP042905.1	Protein Homology	CDS	3608944	3611130		+	0	DSAG12_RS16100	unassigned_transcript_3258		CDS		DSAG12_RS16100		COORDINATES: similar to AA sequence:RefSeq:WP_016839248.1	excinuclease ABC subunit UvrB	TRUE	0	189.874	WP_147665296.1	11	1	uvrB
14721	NZ_CP042905.1	Protein Homology	CDS	4112862	4113572		-	0	DSAG12_RS18235	unassigned_transcript_3689		CDS		DSAG12_RS18235		COORDINATES: similar to AA sequence:RefSeq:WP_003246039.1	ribonuclease PH	TRUE	0	237.537	WP_147665309.1	11	1	rph
14777	NZ_CP042905.1	Protein Homology	CDS	4127041	4127331		+	0	DSAG12_RS18305	unassigned_transcript_3703		CDS		DSAG12_RS18305		COORDINATES: similar to AA sequence:RefSeq:WP_006841971.1	transcriptional regulator	TRUE	0	147.385	WP_147665313.1	11	1
1446	NZ_CP042905.1	Protein Homology	CDS	411894	413690		-	0	DSAG12_RS01785	unassigned_transcript_363		CDS		DSAG12_RS01785		['COORDINATES: protein motif:HMM:NF012235.1', 'HMM:NF012869.1']	ABC transporter ATP-binding protein/permease	TRUE	0	119.165	WP_162306513.1	11	1
2515	NZ_CP042905.1	Protein Homology	CDS	686361	686939		+	0	DSAG12_RS03115	unassigned_transcript_632		CDS		DSAG12_RS03115		COORDINATES: protein motif:HMM:NF024812.1	GNAT family N-acetyltransferase	TRUE	0	142.371	WP_162306532.1	11	1
3465	NZ_CP042905.1	Protein Homology	CDS	920878	921678		+	0	DSAG12_RS04300	unassigned_transcript_871		CDS		DSAG12_RS04300		COORDINATES: protein motif:HMM:NF012334.1	SDR family oxidoreductase	TRUE	0	137.367	WP_162306554.1	11	1
4117	NZ_CP042905.1	Protein Homology	CDS	1110387	1112087		-	0	DSAG12_RS05115	unassigned_transcript_1034		CDS		DSAG12_RS05115		COORDINATES: protein motif:HMM:NF012356.1	alpha-glucosidase	TRUE	0	155.51	WP_162306574.1	11	1
8425	NZ_CP042905.1	Protein Homology	CDS	2283516	2285297		-	0	DSAG12_RS10470	unassigned_transcript_2113		CDS		DSAG12_RS10470		['COORDINATES: protein motif:HMM:NF012235.1', 'HMM:NF012869.1']	ABC transporter ATP-binding protein/permease	TRUE	0	119.903	WP_162306675.1	11	1
9441	NZ_CP042905.1	Protein Homology	CDS	2575754	2576917		+	0	DSAG12_RS11730	unassigned_transcript_2367		CDS		DSAG12_RS11730		COORDINATES: protein motif:HMM:NF006058.0	diaminopropionate ammonia-lyase	TRUE	0	143.334	WP_162306694.1	11	1
9785	NZ_CP042905.1	Protein Homology	CDS	2667265	2667633		-	0	DSAG12_RS12155	unassigned_transcript_2453		CDS		DSAG12_RS12155		COORDINATES: protein motif:HMM:NF012301.1	response regulator	TRUE	0	178.568	WP_162306701.1	11	1
13274	NZ_CP042905.1	Protein Homology	CDS	3690390	3691025		+	0	DSAG12_RS16430	unassigned_transcript_3327		CDS		DSAG12_RS16430		COORDINATES: protein motif:HMM:TIGR01182.1	bifunctional 4-hydroxy-2-oxoglutarate aldolase/2-dehydro-3-deoxy-phosphogluconate aldolase	TRUE	0	149.608	WP_162306796.1	11	1	eda
13674	NZ_CP042905.1	Protein Homology	CDS	3790306	3791094		-	0	DSAG12_RS16930	unassigned_transcript_3427		CDS		DSAG12_RS16930		COORDINATES: protein motif:HMM:NF024950.1	SDR family NAD(P)-dependent oxidoreductase	TRUE	0	139.761	WP_162306809.1	11	1
41	NZ_CP042905.1	Protein Homology	CDS	14107	15318		+	0	DSAG12_RS00060	unassigned_transcript_11		CDS		DSAG12_RS00060		COORDINATES: similar to AA sequence:RefSeq:WP_020531675.1	imidazolonepropionase	TRUE	0	241.597	WP_212590850.1	11	1	hutI
